## Supplemental Talbe 1 for "COPAL: An ensemble of protein-ligand co-folding models enriches preferred ligand predictions for the LuxR-family of quorum sensing receptors"

### Sheet: Table S1 Ligand pool (n=58)
AHL id	AHL abbreviation	AHL common name	Acyl side chain category	Formula	Exact mass	Vendor for standard (product #)	SMILES structure
AHL01	3OC4	3-oxo-butanoyl-homoserine lactone	short	C8H11NO4	185.179	Cayman Chemical (13024)	CC(=O)CC(=O)N[C@H]1CCOC1=O
AHL02	3OC6	3-oxo-hexanoyl-homoserine lactone	short	C10H15NO4	213.1	Cayman Chemical (10011207)	CCCC(=O)CC(=O)N[C@H]1CCOC1=O
AHL03	3OC8	3-oxo-octanoyl-homoserine lactone	medium	C12H19NO4	241.131	Cayman Chemical (10011206)	CCCCCC(=O)CC(=O)N[C@H]1CCOC1=O
AHL04	3OC10	3-oxo-decanoyl-homoserine lactone	medium	C14H23NO4	269.163	Cayman Chemical (13026)	CCCCCCCC(=O)CC(=O)N[C@H]1CCOC1=O
AHL05	3OC12	3-oxo-dodecanoyl-homoserine lactone	medium	C16H27NO4	297.194	Cayman Chemical (10007895)	CCCCCCCCCC(=O)CC(=O)N[C@H]1CCOC1=O
AHL06	3OC14	3-oxo-tetradecanoyl-homoserine lactone	long	C18H31NO4	325.225	Cayman Chemical (13063)	CCCCCCCCCCCC(=O)CC(=O)N[C@H]1CCOC1=O
AHL07	3OC16	3-oxo-hexadecanoyl-homoserine lactone	long	C20H35NO4	353.257	Caymen Chemical (13062)	CCCCCCCCCCCCCC(=O)CC(=O)N[C@H]1CCOC1=O
AHL08	3OC18	3-oxo-octadecanoyl-homoserine lactone	long	C22H39NO4	381.288	not available	CCCCCCCCCCCCCCCC(=O)CC(=O)N[C@H]1CCOC1=O
AHL09	3OC20	3-oxo-eicosanoyl-homoserine lactone	long	C24H43NO4	409.319	not available	CCCCCCCCCCCCCCCCCC(=O)CC(=O)N[C@H]1CCOC1=O
AHL10	3OC12:1, 5Z	3-oxo-dodec-5Z-enoyl-homoserine lactone	medium	C16H25NO4	295.178	not available	CCCCCC/C=C\CC(=O)CC(=O)N[C@H]1CCOC1=O
AHL11	3OC14:1, 7Z	3-oxo-tetradec-7Z-enoyl-homoserine lactone	long	C18H29NO4	323.21	Cayman Chemical (13213)	CCCCCC/C=C\CCCC(=O)CC(=O)N[C@H]1CCOC1=O
AHL12	3OC16:1, 9Z	3-oxo-hexadec-9Z-enoyl-homoserine lactone	long	C20H33NO4	351.241	not available	CCCCCC/C=C\CCCCCC(=O)CC(=O)N[C@H]1CCOC1=O
AHL13	3OC18:1, 11Z	3-oxo-octadec-11Z-enoyl-homoserine lactone	long	C22H37NO4	379.272	not available	CCCCCC/C=C\CCCCCCCC(=O)CC(=O)N[C@H]1CCOC1=O
AHL14	3OC20:1, 13Z	3-oxo-eicos-13Z-enoyl-homoserine lactone	long	C24H41NO4	407.304	not available	O=C(N[C@H]1CCOC1=O)CC(CCCCCCCCC/C=C\CCCCCC)=O
AHL15	3OC12:2, 5Z, 8Z	3-oxo-dodec-5Z,8Z-dienoyl-homoserine lactone	medium	C16H23NO4	293.163	not available	O=C(CC(N[C@H]1CCOC1=O)=O)C/C=C\C/C=C\CCC
AHL16	3OHC4	3-hydroxy-butanoyl-homoserine lactone	short	C8H13NO4	187.084	Cayman Chemical (27691)	C[C@H](CC(=O)N[C@H]1CCOC1=O)O
AHL17	3OHC6	3-hydroxy-hexanoyl-homoserine lactone	short	C10H17NO4	215.116	Fisher Scientific (50-256-0754)	CCC[C@H](CC(=O)N[C@H]1CCOC1=O)O
AHL18	3OHC8	3-hydroxy-octanoyl-homoserine lactone	medium	C12H21NO4	243.147	Cayman Chemical (9001150)	CCCCC[C@H](CC(=O)N[C@H]1CCOC1=O)O
AHL19	3OHC10	3-hydroxy-decanoyl-homoserine lactone	medium	C14H25NO4	271.178	Cayman Chemical (9001147)	CCCCCCC[C@H](CC(=O)N[C@H]1CCOC1=O)O
AHL20	3OHC12	3-hydroxy-dodecanoyl-homoserine lactone	medium	C16H29NO4	299.21	Sigma Chemical (53727)	CCCCCCCCC[C@H](CC(=O)N[C@H]1CCOC1=O)O
AHL21	3OHC14	3-hydroxy-tetradecanoyl-homoserine lactone	long	C18H33NO4	327.241	Sigma Chemical (51481)	CCCCCCCCCCC[C@H](CC(=O)N[C@H]1CCOC1=O)O
AHL22	3OHC16	3-hydroxy-hexadecanoyl-homoserine lactone	long	C20H37NO4	355.272	not available	O=C(N[C@H]1CCOC1=O)C[C@H](O)CCCCCCCCCCCCC
AHL23	3OHC18	3-hydroxy-octadecanoyl-homoserine lactone	long	C22H41NO4	383.304	not available	O=C(N[C@H]1CCOC1=O)C[C@H](O)CCCCCCCCCCCCCCC
AHL24	3OHC20	3-hydroxy-eicosanoyl-homoserine lactone	long	C24H45NO4	411.335	not available	O=C(N[C@H]1CCOC1=O)C[C@H](O)CCCCCCCCCCCCCCCCC
AHL25	3OHC12:1, 5Z	3-hydroxy-dodec-5Z-enoyl-homoserine lactone	medium	C16H27NO4	297.194	not available	O[C@@H](CC(N[C@H]1CCOC1=O)=O)C/C=C\CCCCCC
AHL26	3OHC14:1, 7Z	3-hydroxy-tetradec-7Z-enoyl-homoserine lactone	long	C18H31NO4	325.225	Cayman Chemical (9002939)	CCCCCC/C=C\CCC[C@H](CC(=O)N[C@H]1CCOC1=O)O
AHL27	3OHC14:2, 7Z 10Z	3-hydroxy-tetradec-7Z,10Z-dienoyl-homoserine lactone	long	C18H29NO4	323.21	not available	O=C(N[C@H]1CCOC1=O)C[C@H](O)CCC/C=C\C/C=C\CCC
AHL28	3OHC16:1, 9Z	3-hydroxy-hexadec-9Z-enoyl-homoserine lactone	long	C20H35NO4	353.257	not available	O=C(N[C@H]1CCOC1=O)C[C@H](O)CCCCC/C=C\CCCCCC
AHL29	3OHC16:2, 7Z 10Z	3-hydroxy-hexadec-7Z,10Z-dienoyl-homoserine lactone	long	C20H33NO4	351.241	not available	O=C(C[C@@H](CCC/C=C\C/C=C\CCCCC)O)N[C@H]1CCOC1=O
AHL30	3OHC18:1, 11Z	3-hydroxy-octadec-11Z-enoyl-homoserine lactone	long	C22H39NO4	381.288	not available	O=C(N[C@H]1CCOC1=O)C[C@H](O)CCCCCCC/C=C\CCCCCC
AHL31	3OHC20:1, 13Z	3-hydroxy-eicos-13Z-enoyl-homoserine lactone	long	C24H43NO4	409.319	not available	O=C(N[C@H]1CCOC1=O)C[C@H](O)CCCCCCCCC/C=C\CCCCCC
AHL32	C4	butanoyl-homoserine lactone	short	C8H13NO3	171.089	Cayman Chemical (10007898)	CCCC(=O)N[C@H]1CCOC1=O
AHL33	C6	hexanoyl-homoserine lactone	short	C10H17NO3	199.121	Cayman Chemical (10007896)	CCCCCC(=O)N[C@H]1CCOC1=O
AHL34	C8	octanoyl-homoserine lactone	medium	C12H21NO3	227.152	Cayman Chemical (10011199)	CCCCCCCC(=O)N[C@H]1CCOC1=O
AHL35	C10	decanoyl-homoserine lactone	medium	C14H25NO3	255.183	Cayman Chemical (10011201)	CCCCCCCCCC(=O)N[C@H]1CCOC1=O
AHL36	C12	dodecanoyl-homoserine lactone	medium	C16H29NO3	283.215	Cayman Chemical (10011203)	CCCCCCCCCCCC(=O)N[C@H]1CCOC1=O
AHL37	C14	tetradecanoyl-homoserine lactone	long	C18H33NO3	311.246	Cayman Chemical (10011200)	CCCCCCCCCCCCCC(=O)N[C@H]1CCOC1=O
AHL38	C16	hexadecanoyl-homoserine lactone	long	C20H37NO3	339.277	Cayman Chemical (13064)	CCCCCCCCCCCCCCCC(=O)N[C@H]1CCOC1=O
AHL39	C18	octadecanoyl-homoserine lactone	long	C22H41NO3	367.309	Cayman Chemical (13209)	CCCCCCCCCCCCCCCCCC(=O)N[C@H]1CCOC1=O
AHL40	C20	eicosanoyl-homoserine lactone	long	C24H45NO3	395.34	not available	CCCCCCCCCCCCCCCCCCCC(=O)N[C@H]1CCOC1=O
AHL41	C10:1, 3Z	dec-3Z-enoyl-homoserine lactone	medium	C14H23NO3	253.168	not available	O=C(N[C@H]1CCOC1=O)C/C=C\CCCCCC
AHL42	C12:1, 5Z	dodec-5Z-enoyl-homoserine lactone	medium	C16H27NO3	281.199	not available	CCCCCC/C=C\CCCC(=O)N[C@H]1CCOC1=O
AHL43	C12:2, 2E 5Z	dodeca-2E,5Z-dienoyl homoserine lactone	medium	C16H25NO3	279.183	not available	CCCCCC/C=C\C/C=C/C(=O)N[C@H]1CCOC1=O
AHL44	C12:2, 2E 4E	dodeca-2E,4E-dienoyl homoserine lactone	medium	C16H25NO3	279.183	gift from Professor Stefan Schulz	CCCCCCC/C=C/C=C/C(=O)N[C@H]1CCOC1=O
AHL45	C14:1, 7Z	tetradec-7Z-enoyl-homoserine lactone	long	C18H31NO3	309.23	not available	CCCCCC/C=C\CCCCCC(=O)N[C@H]1CCOC1=O
AHL46	C14:2, 2E 7Z	tetradeca-2E,7Z-dienoyl homoserine lactone	long	C18H29NO3	307.215	not available	CCCCCC/C=C\CCC/C=C/C(=O)N[C@H]1CCOC1=O
AHL47	C16:1, 9Z	hexadec-9Z-enoyl-homoserine lactone	long	C20H35NO3	337.2617	Cayman Chemical (10012673)	CCCCCC/C=C\CCCCCCCC(=O)N[C@H]1CCOC1=O
AHL48	C16:2, 2E 9Z	hexadeca-2E,9Z-dienoyl homoserine lactone	long	C20H33NO3	335.2460	not available	O=C(N[C@H]1CCOC1=O)/C=C/CCCCC/C=C\CCCCCC
AHL49	C18:1, 11Z	octadec-11Z-enoyl-homoserine lactone	long	C22H39NO3	365.293	not available	O=C(N[C@H]1CCOC1=O)CCCCCCCCC/C=C\CCCCCC
AHL50	C18:2, 2E 11Z	octadeca-2E,11Z-dienoyl homoserine lactone	long	C22H37NO3	363.277	not available	O=C(/C=C/CCCCCCC/C=C\CCCCCC)N[C@H]1CCOC1=O
AHL51	C20:1, 13Z	eicos-13Z-enoyl-homoserine lactone	long	C24H43NO3	393.324	not available	O=C(N[C@H]1CCOC1=O)CCCCCCCCCCC/C=C\CCCCCC
AHL52	C20:2, 2E 13Z	eicos-2E,13Z-dienoyl-homoserine lactone	long	C24H41NO3	391.309	not available	O=C(N[C@H]1CCOC1=O)/C=C/CCCCCCCCC/C=C\CCCCCC
AHL53	C5:1, 2E	penta-2E-enoyl-homoserine lactone	short	C9H13NO3	183.089	not available	O=C(N[C@H]1CCOC1=O)/C=C/CC
AHL54	Cinn	cinnamoyl-homoserine lactone	atypical	C13H13NO3	231.089	contract synthesis by Syntech Solution LLC	C1COC(=O)[C@H]1NC(=O)/C=C/C2=CC=CC=C2
AHL55	IV	isovaleryl-homoserine lactone	atypical	C9H15NO3	185.105	gift from Professor Helen Blackwell	CC(C)CC(=O)N[C@H]1CCOC1=O
AHL56	PA	phenylacetyl-homoserine lactone	atypical	C12H13NO3	219.089	Cayman Chemical (9001737)	C1COC(=O)[C@H]1NC(=O)CC2=CC=CC=C2
AHL57	pC	p-coumaroyl-homoserine lactone	atypical	C13H13NO4	247.084	Sigma Chemical (07077)	C1COC(=O)[C@H]1NC(=O)/C=C/C2=CC=C(C=C2)O
HEHEAA	HEHEAA	N-(2-hydroxyethyl)-2-(2-hydroxyethylamino) acetamide	non-AHL	C6H14N2O3	162.1	contract synthesis by Chiron AS	C(CO)NCC(=O)NCCO
