## Supplemental Table 4 for "COPAL: An ensemble of protein-ligand co-folding models enriches preferred ligand predictions for the LuxR-family of quorum sensing receptors"

### Sheet: sorted_ablation_full
Top-6 success rate	Top-3 success rate	Top-1 success rate	AF3 included	Boltz2 included	Boltz2 affinity included	RF3 included
0.677083	0.541667	0.28125	TRUE	TRUE	TRUE	TRUE
0.677083	0.541667	0.3125	TRUE	TRUE	TRUE	FALSE
0.614583	0.46875	0.291667	TRUE	TRUE	FALSE	TRUE
0.59375	0.4375	0.28125	TRUE	TRUE	FALSE	FALSE
0.71875	0.53125	0.239583	TRUE	FALSE	TRUE	TRUE
0.645833	0.479167	0.291667	TRUE	FALSE	TRUE	FALSE
0.635417	0.479167	0.197917	TRUE	FALSE	FALSE	TRUE
0.5625	0.395833	0.1875	TRUE	FALSE	FALSE	FALSE
0.729167	0.572917	0.291667	FALSE	TRUE	TRUE	TRUE
0.625	0.53125	0.3125	FALSE	TRUE	TRUE	FALSE
0.625	0.46875	0.28125	FALSE	TRUE	FALSE	TRUE
0.604167	0.4375	0.229167	FALSE	TRUE	FALSE	FALSE
0.635417	0.53125	0.260417	FALSE	FALSE	TRUE	TRUE
0.427083	0.3125	0.197917	FALSE	FALSE	TRUE	FALSE
0.635417	0.40625	0.15625	FALSE	FALSE	FALSE	TRUE
