## Supplemental Table 5 for "COPAL: An ensemble of protein-ligand co-folding models enriches preferred ligand predictions for the LuxR-family of quorum sensing receptors"

### Sheet: Supp Table 5
PDB number (AHL co-crystallized)	Category	RefAHL identifier	AHLpref ligand (AHL id)	AHLpref ligand (abbrev)	AHL Co-crystallized with LuxR (AHL id)	AHL Co-crystallized with LuxR (abbreviation)	COPAL rank of co-crystallized AHL
1H0M (3OC8)a	RefAHL	Agro_001	AHL03	3OC8	AHL03	3OC8	1
1L3L (3OC8)	RefAHL	Agro_001	AHL03	3OC8	AHL03	3OC8	1
3QP1, Ligand Binding Domain only (C6)	RefAHL	Chrom_001	AHL33	C6	AHL33	C6	1
3QP2, Ligand Binding Domain only (C8)	RefAHL	Chrom_001	AHL33	C6	AHL34	C8b	2
3QP4, Ligand Binding Domain only (C10)	RefAHL	Chrom_001	AHL33	C6	AHL35	C10b	6
3QP6, Ligand Binding Domain only (C6)	RefAHL	Chrom_002	AHL19	3OHC10	AHL33	C6b	2
3QP8, Ligand Binding Domain only (C10)	RefAHL	Chrom_002	AHL19	3OHC10	AHL35	C10b	5
4Y15 (3OC6)	orphan	Eco_SdiA	AHL03	3OC8	AHL03	3OC6b	2
4Y17 (3OC8)	orphan	Eco_SdiA	AHL03	3OC8	AHL03	3OC8	5
2AVX (C8)	solo	Eco_SdiA	AHL03	3OC8	AHL34	C8b	1
3IX3, Ligand Binding Domain only (3OC12)	RefAHL	Pse_001	AHL05	3OC12	AHL05	3OC12	5
2UV0, Ligand Binding Domain only (3OC12)	RefAHL	Pse_001	AHL05	3OC12	AHL05	3OC12	5
6MVN, L130F Ligand Binding Domain only (3OC10)	RefAHL	Pse_001	AHL05	3OC12	AHL04	3OC10b	12
6MVM, L130F Ligand Binding Domain only (3OC14)	RefAHL	Pse_001	AHL05	3OC12	AHL06	3OC14b	28
8B4A (C4)	RefAHL	Pse_002	AHL32	C4	AHL32	C4	2
7R3H, PROSS-optimized RhlR (C4)	PDB	PROSS_RhlR	AHL32	C4	AHL32	C4	5
3SZT (3OC12)	orphan	Pse_QscR	AHL35	C10	AHL05	3OC12b	7
6CC0 (C12)	orphan	Pse_QscR	AHL35	C10	AHL36	C12b	6
2Q0O (3OC8)	RefAHL	Sin_TraR_NG234	AHL18	3OC8	AHL03	3OC8	4
5L09, Ligand Binding Domain only (3OC6)	RefAHL	Yer_001b	AHL02	3OC6	AHL02	3OC6	3
aThe same LuxR homolog, with differen AHL ligands, is indicated by grey shading
bThe co-crystallized AHL is not the reported AHLpref
