## Supplemental Table 7 for "COPAL: An ensemble of protein-ligand co-folding models enriches preferred ligand predictions for the LuxR-family of quorum sensing receptors"

### Sheet: Sheet1
Target	Primer Name	Sequence	Target Size
NJ3_16SrRNA	NJ3_16S_RTFW	GCTAGCCGTTGGCAAGTTTACT	62bp
	NJ3_16S_RTRV	CCCAGGCGGGAAGCTTA
NJ3_RNA7	NJ3_R7_RTFW	TCTACCCCAACGGACCTGTTT	59bp
	NJ3_R7_RTRV	CCCGTGACCAGAGCGAAT
