## Supplementary material for "COPAL: An ensemble of protein-ligand co-folding models enriches preferred ligand predictions for the LuxR-family of quorum sensing receptors": Table 1

### Sheet: Sheet1
Model	Median rank (↓)	Mean rank (↓)	Top-1 success rate (↑)	Top-3 success rate (↑)	Top-6 success rate (↑)	Top-10 success rate (↑)	Mean Reciprocal Rank (↑)
AF3	5	10.36	0.188	0.396	0.563	0.708	0.345
Boltz2	4	9.74	0.229	0.438	0.604	0.677	0.378
Boltz2Affinity	10	15.13	0.198	0.313	0.427	0.521	0.299
RF3	5	9.26	0.156	0.406	0.635	0.74	0.34
Seq-ID	6	9.5	0.292	0.427	0.521	0.74	0.407
COPAL	3	6.99	0.281	0.542	0.667	0.823	0.45
Bold = best berformance
Underlined = second best performance
(↑) = Higher better
(↓) = Lower better
